# Spatial Integration of Multi-Omics Data using the novel Multi-Omics Imaging Integration Toolset

**DOI:** 10.1101/2024.06.11.598306

**Authors:** Maximillian Wess, Maria K. Andersen, Elise Midtbust, Juan Carlos Cabellos Guillem, Trond Viset, Øystein Størkersen, Sebastian Krossa, Morten Beck Rye, May-Britt Tessem

## Abstract

To truly understand the cancer biology of heterogenous tumors in the context of precision medicine, it is crucial to use analytical methodology capable of capturing the complexities of multiple omics levels, as well as the spatial heterogeneity of cancer tissue. Different molecular imaging techniques, such as mass spectrometry imaging (MSI) and spatial transcriptomics (ST) achieve this goal by spatially detecting metabolites and mRNA, respectively. To take full analytical advantage of such multi-omics data, the individual measurements need to be integrated into one dataset. We present MIIT (Multi-Omics Imaging Integration Toolset), a Python framework for integrating spatially resolved multi-omics data. MIIT’s integration workflow consists of performing a grid projection of spatial omics data, registration of stained serial sections, and mapping of MSI-pixels to the spot resolution of Visium 10x ST data. For the registration of serial sections, we designed GreedyFHist, a registration algorithm based on the Greedy registration tool. We validated GreedyFHist on a dataset of 245 pairs of serial sections and reported an improved registration performance compared to a similar registration algorithm. As a proof of concept, we used MIIT to integrate ST and MSI data on cancer-free tissue from 7 prostate cancer patients and assessed the spot-wise correlation of a gene signature activity for citrate-spermine secretion derived from ST with citrate, spermine, and zinc levels obtained by MSI. We confirmed a significant correlation between gene signature activity and all three metabolites. To conclude, we developed a highly accurate, customizable, computational framework for integrating spatial omics technologies and for registration of serial tissue sections.
