## Supplementary Table 3 for "Spatial Integration of Multi-Omics Data using the novel Multi-Omics Imaging Integration Toolset"

### Sheet: Negative ion mode
Sample ID	mean_tre	median_tre
P06_7	58.154485	48.601031
P04_3	92.775465	92.270969
P08_3	117.948073	113.688691
P07_7	152.253571	139.219941
P28_3	72.307415	68.269833
P30_4	104.391886	99.197226
P22_4	42.168853	38.082204

### Sheet: Positive Ion Mode
Sample ID	mean_tre	median_tre
P06_7	57.711943	46.812632
P04_3	45.583013	38.863908
P08_3	100.050871	92.938995
P07_7	129.305662	123.176187
P28_3	47.820418	38.173251
P30_4	76.461377	69.462106
P22_4	32.413603	30.483259
