## Supplementary Table 4 for "Spatial Integration of Multi-Omics Data using the novel Multi-Omics Imaging Integration Toolset"

### Sheet: Sheet1
Metabolite	Sample ID	Log2FC	Test statistic	pvalue
Citrate	P04_3	-0.492	6779.0	5.816E-46
	P06_7	-0.137	9632.0	8.974E-46
	P07_7	-0.149	12960.0	5.739E-21
	P08_3	-0.800	3965.0	2.067E-19
	P22_4	-0.244	6844.0	1.488E-17
	P28_3	-0.153	20597.0	3.376E-53
	P30_4	-0.257	9607.0	5.528E-55
Spermine	P04_3	-1.009	3594.0	8.023E-20
	P06_7	-0.563	12611.0	2.392E-27
	P07_7	-0.752	4440.0	1.005E-24
	P08_3	-0.642	4627.0	7.527E-18
	P22_4	-1.028	4029.0	8.585E-33
	P28_3	-0.871	14308.0	5.501E-67
	P30_4	-1.337	6871.0	3.015E-55
Zinc	P04_3	-1.167	6058.0	1.554E-48
	P06_7	-0.277	20133.0	3.669E-16
	P07_7	-0.533	10564.0	7.098E-28
	P08_3	-0.411	7972.0	0.000
	P22_4	-0.495	7512.0	6.143E-15
	P28_3	-0.468	39872.0	6.885E-17
	P30_4	-0.875	12576.0	9.153E-46
