## Supplementary Table 5 for "Spatial Integration of Multi-Omics Data using the novel Multi-Omics Imaging Integration Toolset"

### Sheet: Sheet1
metabolite	sample_id	ρ - without tissue type matching	ρ - tissue type matching	n - without tissue type matching	n - tissue type matching	p-value
citrate	P06_7	0.251001	0.581949	551	322	3.19e-09
	P04_3	0.455088	0.588593	661	425	0.00155338
	P08_3	0.087241	0.199086	330	156	0.121582
	P07_7	0.204222	0.244852	555	376	0.261581
	P28_3	0.459531	0.516749	730	590	0.0877419
	P30_4	0.314533	0.558447	629	421	6.87e-07
	P22_4	0.307928	0.338123	386	296	0.33199
zinc	P06_7	0.255497	0.442925	551	322	0.0011559
	P04_3	0.411598	0.549988	661	425	0.00186857
	P08_3	-0.0220449	-0.098007	330	156	0.781925
	P07_7	0.189712	0.228473	555	376	0.272648
	P28_3	0.393727	0.432934	730	590	0.196999
	P30_4	0.249461	0.497659	629	421	1.99e-06
	P22_4	0.247834	0.251465	386	296	0.480103
spermine	P06_7	0.40339	0.607818	544	332	3.55e-05
	P04_3	0.492107	0.414098	650	380	0.935363
	P08_3	0.238	0.320125	411	198	0.152959
	P07_7	0.273568	0.253751	536	357	0.621967
	P28_3	0.42655	0.519682	722	571	0.0161063
	P30_4	0.335097	0.564865	605	413	2.67e-06
	P22_4	0.359629	0.403444	381	289	0.256389
