## Supplementary Table 6 for "Spatial Integration of Multi-Omics Data using the novel Multi-Omics Imaging Integration Toolset"

### Sheet: Sheet1
Experiment Type	Sample ID	Correlations		Correlations		Correlations		Status	Distance between adjacent sections
		CSGS vs. Citrate		CSGS vs. Zinc		CSGS vs. Spermine
		ρ	p	ρ	p	ρ	p
IntMatchHist	P06_7	0.5726040273818729	1.0529322199685413e-33	0.40910661117599645	2.1097469186611205e-16	0.6453244315214476	1.71920202259355e-42	relapse-free	10 µm
	P04_3	0.6012818871600818	8.018855343263138e-39	0.49729757877812797	3.401213789179201e-25	0.45931265052309894	5.575841777089481e-20	relapse-free	10 µm
	P08_3	0.20040252459892863	0.005318925172760457	0.033878849373577054	0.6408521901436084	0.3161287588408691	6.026957462142385e-06	relapse	10 µm
	P07_7	0.23666322738433024	4.3029821646303766e-06	0.2256699435384483	1.2040172983111367e-05	0.19610715183126315	0.0003386241635433172	relapse	10 µm
	P28_3	0.5392203582825559	2.7621288205206064e-42	0.46277816186514154	3.582788388918783e-30	0.533164317005655	5.172720665089581e-42	relapse-free	20 µm
	P30_4	0.5754207125854838	1.4898821457163746e-36	0.4502843163184343	2.573199576388747e-21	0.5832113567022541	3.484008823405389e-38	relapse	20 µm
	P22_4	0.33599673157585086	7.1922209756440955e-09	0.27756000471963016	2.205099022451602e-06	0.391216331894298	2.8992322732057286e-12	relapse	20 µm
IntWithoutMatchHist	P06_7	0.4102689789790764	6.794857994967838e-23	0.3041403891610761	8.759041805265106e-13	0.5087765249447648	3.416736172261419e-35	relapse-free	10 µm
	P04_3	0.4634486772843403	4.420039787114281e-36	0.3891641083823607	4.852015390992095e-25	0.5052711296323317	5.728391824353507e-41	relapse-free	10 µm
	P08_3	0.06417699842396225	0.19912024950629986	-0.00556737389792655	0.911395289860392	0.23702143893996355	1.5858331442136436e-06	relapse	10 µm
	P07_7	0.21870613029841973	2.8552277011969764e-07	0.2042300099337332	1.7064072193196822e-06	0.24392453916641912	4.396637087860866e-08	relapse	10 µm
	P28_3	0.4559105393793402	1.3406262846320087e-38	0.3798948019593262	2.2456903790867124e-26	0.44743105978369513	4.735254252878453e-36	relapse-free	20 µm
	P30_4	0.2873408685815614	2.3009654746715764e-13	0.2216439885656634	2.090995769261328e-08	0.34937112079404	1.600072375035575e-18	relapse	20 µm
	P22_4	0.33498614691554435	3.523833944046185e-11	0.28743517014971676	1.729309596919983e-08	0.36088515153225353	5.227776422167279e-13	relapse	20 µm
ArtIntMatchHist	P06_7	0.4682669347744125	2.4661914044131377e-13	0.24202588915420387	0.00030028631159506976	0.3332582648408837	1.398229605981008e-07	relapse-free	10 µm
	P04_3	0.3091649187598082	3.0234348790003036e-08	0.274832564418599	9.665623091072146e-07	0.05070217732369035	0.3980225808444863	relapse-free	10 µm
	P08_3	0.21311859516366233	0.013421445181815874	0.22543842588412136	0.008818950037972749	-0.08190267661647078	0.3378056109795661	relapse	10 µm
	P07_7	-0.002790079044333891	0.9662119190298973	-0.00771185057850738	0.9067927429427525	0.21069033702313614	0.001374926292442024	relapse	10 µm
	P28_3	0.2121717206148393	4.715368411759232e-05	0.024748360824414978	0.638845890374121	0.38264121165382864	6.811913767902851e-14	relapse-free	20 µm
	P30_4	0.5202356822171065	7.26259336574793e-24	0.4607407407407408	1.9727393554926902e-18	0.42418676645416614	5.158353750009367e-15	relapse	20 µm
	P22_4	-0.052636954493371316	0.48530173598235127	-0.061771687010401845	0.41272169651060464	0.16779135526763608	0.022067935269772024	relapse	20 µm
ArtIntWithoutMatchHist	P06_7	0.09088846123388995	0.057347301654819396	0.06426195107172038	0.17945089776628825	0.05336096688995489	0.23984058657836582	relapse-free	10 µm
	P04_3	0.007642755084178774	0.8466249823662373	-0.05025678974585177	0.20312151450918814	-0.046896534087452806	0.24437958510853316	relapse-free	10 µm
	P08_3	0.1629231804746068	0.0012076476480423633	0.1815237709277096	0.00030318081639815834	-0.09828831999296565	0.05305227744647636	relapse	10 µm
	P07_7	-0.01850945346568163	0.675470088213637	-0.027903204676595218	0.527914899845723	0.1068829777266317	0.02129463091627049	relapse	10 µm
	P28_3	-0.015308337597494226	0.6935473723114453	-0.04032088524796198	0.2991561503646467	0.11500771736941208	0.0034966896858864595	relapse-free	20 µm
	P30_4	0.15154419282604698	0.00022302089169378694	0.13126287952952756	0.001409404786864239	0.09772949861317404	0.017477125022497538	relapse	20 µm
	P22_4	-0.18934164319468003	0.0003089387095159734	-0.2086688141589248	6.780414948355455e-05	-0.04972260780521106	0.33692753426643895	relapse	20 µm
