## Supplementary Table 8 for "Spatial Integration of Multi-Omics Data using the novel Multi-Omics Imaging Integration Toolset"

### Sheet: Citrate-Spermine Gene Signature
ALOX15B
RAB27A
NCAPD3
NANS
ENDOD1
AZGP1
BCAS1
ANPEP
ACAD8
MIPEP
MYBPC1
YIPF1
ACADL
GNMT
EHHADH
TFF3
DBI
FAM3B
AFF3
SLC45A3
CPE
MT1G
CHRNA2
EPHX2
PPAPDC2
PPP1R7
COBL
SLC9A2
DHRS7
PTPRM
STXBP6
DCXR
LIFR
MT1M
INPP4B
DPP4
ABAT
PCCA
BNIP3
ALDH3A2
GREB1
FAM174B
CYB561
SMS
ERP29
SLC2A12
LEPREL1
GNE
MT1F
FXYD3
RDH11
ABHD2
AUH
GLUD1
BBS4
ARG2
SEPP1
GLB1L3
CHRM1
MON1B
ACAA1
ADPGK
RLN1
CD9
PAK1IP1
TSPAN1
MPPED2
ANG
TMPRSS2
GSTA4
EXTL2
RNASE4
ADH5
ARHGEF7
KLK4
CYP2J2
BAIAP2
SLC1A5
GLB1L2
SLC2A10
SLC39A10
REEP5
ALDH1A3
TMBIM6
SCIN
DDAH1
ACAT2
ANTXR2
ACP2
HERPUD1
TMEM220
FAM111A
TMEM66
KIAA0319L
MAGEH1
SPDEF
ACPP
HMG20B
FDFT1
TUSC3
ST6GALNAC1
TUBB2A
ACOX3
PEBP4
MESP1
TSC22D3
CYP2U1
SORD
VGLL3
CREB3L4
IL1R1
MRPS23
RCAN3
CPEB3
CYB5A
CNTNAP2
PPP1R13B
GMPR
CTBS
MT1X
HPGD
CMAS
TRPM4
NSMCE1
ITM2C
THYN1
CD38
SOCS2
LMO7
NEO1
PTN
ZNF589
FECH
ANXA3
NBL1
BTBD11
NPNT
LPAR3
MT1E
COG5
PPL
GOT2
GCNT2
ACLY
TXNDC11
MT2A
C1orf115
CEBPA
SPINT2
KLK2

### Sheet: Found genes
ABAT
ABHD2
ACAA1
ACAD8
ACAT2
ACLY
ACPP
ADH5
AFF3
ALDH1A3
ALDH3A2
ALOX15B
ANG
ANPEP
ANTXR2
ANXA3
ARG2
AZGP1
BAIAP2
BBS4
BNIP3
CD38
CD9
CHRNA2
CPE
CREB3L4
CYB561
CYB5A
DBI
DCXR
DDAH1
DHRS7
DPP4
ENDOD1
EPHX2
ERP29
FAM111A
FAM174B
FAM3B
FDFT1
FECH
FXYD3
GCNT2
GLB1L2
GLUD1
GMPR
GNMT
GOT2
GREB1
HERPUD1
HMG20B
HPGD
IL1R1
ITM2C
KIAA0319L
KLK2
KLK4
LIFR
MAGEH1
MESP1
MIPEP
MON1B
MRPS23
MT1E
MT1F
MT1G
MT1M
MT1X
MT2A
MYBPC1
NANS
NBL1
NCAPD3
NPNT
NSMCE1
PAK1IP1
PEBP4
PPP1R7
PTN
PTPRM
RAB27A
RCAN3
RDH11
REEP5
RLN1
RNASE4
SLC1A5
SLC2A10
SLC2A12
SLC39A10
SLC45A3
SMS
SOCS2
SORD
SPDEF
SPINT2
ST6GALNAC1
TFF3
THYN1
TMBIM6
TMEM220
TMPRSS2
TRPM4
TSC22D3
TSPAN1
TUBB2A
TUSC3
VGLL3
YIPF1
