## Supplementary Table 9 for "Spatial Integration of Multi-Omics Data using the novel Multi-Omics Imaging Integration Toolset"

### Sheet: GreedyFHist registration stats
	mean_tre	median_tre	duration
mean	53.2435	44.0962	137.355
std	152.158	155.021	16.2726
min	11.8234	7.25506	109.531
0.25	21.7601	16.0469	124.739
0.5	29.8457	20.9883	135.029
0.75	43.7471	30.5081	147.463
max	1672.58	1774.9	189.717

### Sheet: HistoReg registration stats
	mean_tre	median_tre	duration
mean	213.163	217.064	68.0191
std	455.52	486.844	5.6681
min	13.3421	10.4404	54.5487
0.25	24.5042	19.1409	63.8227
0.5	35.5042	25.3697	67.5868
0.75	70.1828	53.3934	71.8353
max	1952.99	2111.31	84.5614
